# Charting extracellular transcriptomes in The Human Biofluid RNA Atlas

**DOI:** 10.1101/823369

**Authors:** Eva Hulstaert, Annelien Morlion, Francisco Avila Cobos, Kimberly Verniers, Justine Nuytens, Eveline Vanden Eynde, Nurten Yigit, Jasper Anckaert, Anja Geerts, Pieter Hindryckx, Peggy Jacques, Guy Brusselle, Ken R. Bracke, Tania Maes, Thomas Malfait, Thierry Derveaux, Virginie Ninclaus, Caroline Van Cauwenbergh, Kristien Roelens, Ellen Roets, Dimitri Hemelsoet, Kelly Tilleman, Lieve Brochez, Scott Kuersten, Lukas Simon, Sebastian Karg, Alexandra Kautzky-Willers, Michael Leutner, Christa Nöhammer, Ondrej Slaby, Roméo Willinge Prins, Jan Koster, Steve Lefever, Gary P. Schroth, Jo Vandesompele, Pieter Mestdagh

## Abstract

Extracellular RNAs present in biofluids have emerged as potential biomarkers for disease. Where most studies focus on plasma or serum, other biofluids may contain more informative RNA molecules, depending on the type of disease. Here, we present an unprecedented atlas of messenger, circular and small RNA transcriptomes of a comprehensive collection of 20 different human biofluids. By means of synthetic spike-in controls, we compared RNA content across biofluids, revealing a more than 10 000-fold difference in RNA concentration. The circular RNA fraction is increased in nearly all biofluids compared to tissues. Each biofluid transcriptome is enriched for RNA molecules derived from specific tissues and cell types. In addition, a subset of biofluids, including stool, sweat, saliva and sputum, contains high levels of bacterial RNAs. Our atlas enables a more informed selection of the most relevant biofluid to monitor particular diseases. To verify the biomarker potential in these biofluids, four validation cohorts representing a broad spectrum of diseases were profiled, revealing numerous differential RNAs between case and control subjects. Taken together, our results reveal novel insights in the RNA content of human biofluids and may serve as a valuable resource for future biomarker studies. All spike-normalized data is publicly available in the R2 web portal and serve as a basis to further explore the RNA content in biofluids.
