## Supplementary Data 1 for "Charting extracellular transcriptomes in The Human Biofluid RNA Atlas"

### Sheet: SD1
Sequin spike-in ID	concentration (attomoles/µL)
R1_101	15106
R1_102	15106
R1_103	966797
R1_11	1933593
R1_12	0.472
R1_13	120850
R1_14	483398
R1_21	0.059
R1_22	483398
R1_23	30212
R1_24	0.059
R1_31	241699
R1_32	60425
R1_33	120850
R1_41	120850
R1_42	0.472
R1_43	0.944
R1_51	0.059
R1_52	0.944
R1_53	0.236
R1_61	7553
R1_62	3777
R1_63	0.236
R1_71	30212
R1_72	1888
R1_73	241699
R1_81	0.472
R1_82	0.236
R1_83	0.944
R1_91	30212
R1_92	120850
R1_93	0.118
R2_1	0.944
R2_105	0.118
R2_115	0.118
R2_116	3739
R2_117	60425
R2_14	966797
R2_140	60425
R2_143	0.472
R2_150	966797
R2_151	1888
R2_152	0.118
R2_153	0.944
R2_154	1933594
R2_19	15106
R2_20	0.472
R2_24	15106
R2_26	60425
R2_27	7553
R2_28	60425
R2_32	30212
R2_33	0.059
R2_37	0.236
R2_38	483398
R2_41	241699
R2_42	483398
R2_45	15106
R2_46	241699
R2_47	0.118
R2_53	120850
R2_54	0.236
R2_55	1888
R2_57	7553
R2_59	7553
R2_6	483398
R2_60	7553
R2_63	1888
R2_65	966797
R2_67	3777
R2_68	3777
R2_7	966797
R2_71	3777
R2_72	1933594
R2_73	1888
R2_76	0.059
