## Supplementary Data 2 for "Charting extracellular transcriptomes in The Human Biofluid RNA Atlas"

### Sheet: Sheet1
ERCC spike-in ID	concentration (attomoles/µL)
ERCC-00130	30000000
ERCC-00004	7500000
ERCC-00136	1875000
ERCC-00108	937500
ERCC-00116	468750
ERCC-00092	234375
ERCC-00095	117188
ERCC-00131	117188
ERCC-00062	58594
ERCC-00019	29297
ERCC-00144	29297
ERCC-00170	14648
ERCC-00154	7324
ERCC-00085	7324
ERCC-00028	3662
ERCC-00033	1831
ERCC-00134	1831
ERCC-00147	0.916
ERCC-00097	0.458
ERCC-00156	0.458
ERCC-00123	0.229
ERCC-00017	0.114
ERCC-00083	0.029
ERCC-00096	15000000
ERCC-00171	3750000
ERCC-00009	937500
ERCC-00042	468750
ERCC-00060	234375
ERCC-00035	117188
ERCC-00025	58594
ERCC-00051	58594
ERCC-00053	29297
ERCC-00148	14648
ERCC-00126	14648
ERCC-00034	7324
ERCC-00150	3662
ERCC-00067	3662
ERCC-00031	1831
ERCC-00109	0.916
ERCC-00073	0.916
ERCC-00158	0.458
ERCC-00104	0.229
ERCC-00142	0.229
ERCC-00138	0.114
ERCC-00117	0.057
ERCC-00075	0.014
ERCC-00074	15000000
ERCC-00113	3750000
ERCC-00145	937500
ERCC-00111	468750
ERCC-00076	234375
ERCC-00044	117188
ERCC-00162	58594
ERCC-00071	58594
ERCC-00084	29297
ERCC-00099	14648
ERCC-00054	14648
ERCC-00157	7324
ERCC-00143	3662
ERCC-00039	3662
ERCC-00058	1831
ERCC-00120	0.916
ERCC-00040	0.916
ERCC-00164	0.458
ERCC-00024	0.229
ERCC-00016	0.229
ERCC-00012	0.114
ERCC-00098	0.057
ERCC-00057	0.014
ERCC-00002	15000000
ERCC-00046	3750000
ERCC-00003	937500
ERCC-00043	468750
ERCC-00022	234375
ERCC-00112	117188
ERCC-00165	58594
ERCC-00079	58594
ERCC-00078	29297
ERCC-00163	14648
ERCC-00059	14648
ERCC-00160	7324
ERCC-00014	3662
ERCC-00077	3662
ERCC-00069	1831
ERCC-00137	0.916
ERCC-00013	0.916
ERCC-00168	0.458
ERCC-00041	0.229
ERCC-00081	0.229
ERCC-00086	0.114
ERCC-00061	0.057
ERCC-00048	0.014
ERCC-00130	30000000
ERCC-00004	7500000
ERCC-00136	1875000
ERCC-00108	937500
ERCC-00116	468750
ERCC-00092	234375
ERCC-00095	117188
ERCC-00131	117188
ERCC-00062	58594
ERCC-00019	29297
ERCC-00144	29297
ERCC-00170	14648
ERCC-00154	7324
ERCC-00085	7324
ERCC-00028	3662
