## Supplementary Data 3 for "Charting extracellular transcriptomes in The Human Biofluid RNA Atlas"

### Sheet: SD3
spike-in ID	sequence	relative concentration
RC1-01	ACUCAUCUACGUACGCAUCUAGUCU	0.01
RC1-03	UGCUAUCAUAUCACAGUACGCGAGC	0.01
RC1-04	UAGAUGAGAUACUGAUAGCGACGUA	0.01
RC1-06	AUCGUCUCGUCAUCUCAUAUCUACA	0.1
RC1-11	CGCAUCAGUCGUCAUCUAGAUACAG	0.1
RC1-12	CUGAUGAUAGAUACGCGCACACAGU	0.1
RC2-25	AUGCUGAUGAUAGACGCUACUGACU	0.1
RC2-28	CGUAUCGCUGCUCUGAGUCACUAUCUAC	0.1
RC2-34	AGAUAGUACUGAUCUGCUGCGACGAGUGACUGUC	0.1
RC1-07	UAUGCAUAUGAUCACGAGACUCAGU	1
RC1-09	GCUCUACACUCUACUCGUCAGCUGU	1
RC1-10	CGAUGCUAUAGACUCUCACGUGAUG	1
LP1-02	GAUGUAACGAGUUGGAAUGCAA	0.01
LP1-04	CAUCGGUCGAACUUAUGUGAAA	0.01
LP1-12	UCAUGAGUCCGUACCUUGAUUG	0.01
LP1-03	UAGCAUAUCGAGCCUGAGAACA	0.1
LP1-10	UGAUACGGAUGUUAUACGCAGC	0.1
LP1-11	CCUGGAACUUAGGACGUGAAUC	0.1
LP1-01	GUCCCACUCCGUAGAUCUGUUC	1
LP1-06	UCUUAACCCGGACCAGAAACUA	1
LP1-07	AGGUUCCGGAUAAGUAAGAGCC	1
