## Supplementary Data 9 for "Charting extracellular transcriptomes in The Human Biofluid RNA Atlas"

### Sheet: Sheet1
target	target_group	forward_primer	reverse_primer
R2_65	sequin_spike	ACAATCTGAGAGCATGATGG	TGTCGATTGGTCATCTATTCG
R2_150	sequin_spike	TCTCATGTCTCTTCCTGTACC	CTGTATGCTGCTGTCTGC
CCL20	differentially_expressed_mRNA	CAAGCAACTTTGACTGCTG	GCCCACAATAAATTTAGGATGAAG
CD22	differentially_expressed_mRNA	GTCAAGTCGAGTTTCTTTGC	ACCACGTGTAATTTGTTGGA
SEC24A	differentially_expressed_mRNA	GTTTATGGAGAACCTCACAGA	CTGAAGGAGCCATAAACTCA
SGTB	differentially_expressed_mRNA	GTGAAACTGCTAGGTGTGTA	CAATTCAGTGCTTGGAGACA
SH3D21	differentially_expressed_mRNA	AGAGGATAAGGGCTGGTG	GGGAGTACAAAGTTGTCTGG
SLAMF7	differentially_expressed_mRNA	TTTGTCGGGAAACTCCTAAC	TTGTGTCGTACTCTGTGTTC
SNAPC1	differentially_expressed_mRNA	TCAAACTCGACTCTTCTGAC	TCCTAGTTGCTTTGACTTGC
ZC3H12C	differentially_expressed_mRNA	GAGAGTGGTGTGCTATGAC	ATGATACCGTCCGACTCAAA
chr6_72295936_72333835	abundant_circRNA	AGTTGGAGCAGGTGGAAA	CTTGTTCCTGTTTGACTAAGC
chr1_66891153_66905375	abundant_circRNA	AGCTAATAGACTTCTTTGGTTGT	ACCATCCTATAAACGGGAAAG
chr2_201145377_201149835	abundant_circRNA	TTCCAGAGCATACCTGAAGA	CTTTGTTCTTTACTTCTCCCATT
chr14_22909482_22911403	abundant_circRNA	TTATAGGGAGCTTCCAGCAT	AGCAACAGTGGCAATGAG
chr4_143543508_143543972	abundant_circRNA	TTTATAACTTCGAAGGAGAAGACT	GAAGCATTTCATCTTTCCCAAT
chr3_196391812_196403019	abundant_circRNA	AACTTCTTCTCTGTTTCAAAGC	TGGAGGAGCTATCGATAAGAA
chr12_69800208_69801721	abundant_circRNA	TGAAAGCTTCTGCAGTTGAA	GTGGGCTCATCCTTCCA
chr5_137985256_137988315	abundant_circRNA	GCTGGTAGGATGCTGATG	TGGCTAGCACTAATTTAGACAA
chr7_103025062_103029418	abundant_circRNA	TTCCGGAGTCATCCTGTAAT	CTGCTGCAGAAGAATCCA
chr6_72295934_72333833	abundant_circRNA	AGTTGGAGCAGGTGGAAA	TCTTGTTCTTGTTTGACTAAGC
