## Supplementary Data 10 for "Charting extracellular transcriptomes in The Human Biofluid RNA Atlas"

### Sheet: Sheet1
amniotic fluid
top 10 most abundant miRNA in Godoy et al (mirbase_v22)	miRNA present in top 10% most abundant miRNA in discovery cohort	miRNA present in top 25% most abundant miRNA in discovery cohort
miR-483-5p	no	yes
miR-92a-3p	yes	yes
miR-194-5p	yes	yes
miR-320a-3p	yes	yes
miR-192-5p	yes	yes
miR-122-5p	no	no
miR-127-3p	yes	yes
miR-423-5p	yes	yes
miR-99a-5p	no	no
miR-99b-5p	yes	yes
	7/10 miRNAs	8/10 miRNAs
BAL
top 10 most abundant miRNA in Godoy et al (mirbase_v22)	miRNA present in top 10% most abundant miRNA in discovery cohort	miRNA present in top 25% most abundant miRNA in discovery cohort
miR-146b-5p	yes	yes
miR-99a-5p	no	no
miR-21-5p	yes	yes
miR-24-3p	no	no
miR-26a-5p	yes	yes
miR-200b-3p	no	yes
miR-200c-3p	no	no
miR-146a-5p	no	yes
miR-378a-3p	yes	yes
miR-23a-3p	no	no
	4/10 miRNAs	6/10 miRNAs
bile
top 10 most abundant miRNA in Godoy et al (mirbase_v22)	miRNA present in top 10% most abundant miRNA in discovery cohort	miRNA present in top 25% most abundant miRNA in discovery cohort
miR-122-5p	no	no
miR-100-5p	no	no
miR-99a-5p	no	yes
miR-22-3p	yes	yes
miR-486-5p	yes	yes
miR-451a	yes	yes
miR-10b-5p	yes	yes
miR-92a-3p	yes	yes
miR-320a-3p	no	yes
miR-125b-5p	no	yes
	5/10 miRNAs	8/10 miRNAs
CSF
top 10 most abundant miRNA in CSF according to Godoy et al (mirbase_v22)	miRNA present in top 10% most abundant miRNA in discovery cohort	miRNA present in top 25% most abundant miRNA in discovery cohort
miR-125b-5p	no	no
miR-143-3p	no	yes
miR-99a-5p	no	no
miR-145-5p	no	no
miR-204-5p	yes	yes
miR-100-5p	no	no
miR-21-5p	no	yes
let-7b-5p	no	no
miR-92a-3p	no	yes
miR-23a-3p	no	no
	1/10 miRNA	4/10 miRNAs
adult blood plasma (PPP-like plasma is used in Godoy et al and compared to PRP in discovery cohort)
top 10 most abundant miRNA in Godoy et al (mirbase_v22)	miRNA present in top 10% most abundant miRNA in discovery cohort	miRNA present in top 25% most abundant miRNA in discovery cohort
miR-486-5p	yes	yes
miR-92a-3p	no	yes
miR-26a-5p	yes	yes
miR-451a	no	yes
miR-24-3p	no	no
miR-146a-5p	yes	yes
miR-16-5p	yes	yes
miR-21-5p	yes	yes
miR-23a-3p	no	yes
miR-423-5p	yes	yes
	6/10 miRNAs	9/10 miRNAs
adult blood plasma (PPP-like plasma is used in Godoy et al and compared to PPP in discovery cohort)
top 10 most abundant miRNA in Godoy et al (mirbase_v22)	miRNA present in top 10% most abundant miRNA in discovery cohort	miRNA present in top 25% most abundant miRNA in discovery cohort
miR-486-5p	yes	yes
miR-92a-3p	yes	yes
miR-26a-5p	yes	yes
miR-451a	yes	yes
miR-24-3p	no	no
miR-146a-5p	no	yes
miR-16-5p	yes	yes
miR-21-5p	yes	yes
miR-23a-3p	no	yes
miR-423-5p	yes	yes
	7/10 miRNAs	9/10 miRNAs
adult blood plasma (PPP-like plasma is used in Godoy et al and compared to PFP in discovery cohort)
top 10 most abundant miRNA in Godoy et al (mirbase_v22)	miRNA present in top 10% most abundant miRNA in discovery cohort	miRNA present in top 25% most abundant miRNA in discovery cohort
miR-486-5p	yes	yes
miR-92a-3p	yes	yes
miR-26a-5p	no	yes
miR-451a	yes	yes
miR-24-3p	no	no
miR-146a-5p	no	no
miR-16-5p	yes	yes
miR-21-5p	yes	yes
miR-23a-3p	no	no
miR-423-5p	yes	yes
	6/10 miRNAs	7/10 miRNAs
submandibuar and sublingual saliva
top 10 most abundant miRNA in Godoy et al (mirbase_v22)	miRNA present in top 10% most abundant miRNA in discovery cohort	miRNA present in top 25% most abundant miRNA in discovery cohort
miR-148a-3p	yes	yes
miR-375-3p	ys	yes
miR-24-3p	no	no
miR-99a-5p	no	no
miR-203a-3p	yes	yes
miR-200c-3p	no	no
miR-26a-5p	yes	yes
miR-200b-3p	no	yes
miR-23a-3p	no	yes
miR-92a-3p	yes	yes
	5/10 miRNAs	7/10 miRNAs
seminal plasma
top 10 most abundant miRNA in Godoy et al (mirbase_v22)	miRNA present in top 10% most abundant miRNA in discovery cohort	miRNA present in top 25% most abundant miRNA in discovery cohort
miR-99a-5p	yes	yes
miR-375-3p	yes	yes
miR-148a-3p	yes	yes
miR-22-3p	yes	yes
miR-320a-3p	yes	yes
miR-21-5p	yes	yes
miR-26a-5p	yes	yes
miR-891a-5p	yes	yes
miR-200b-3p	yes	yes
miR-363-3p	yes	yes
	10/10 miRNAs	10/10 miRNAs
serum
top 10 most abundant miRNA in Godoy et al (mirbase_v22)	miRNA present in top 10% most abundant miRNA in discovery cohort	miRNA present in top 25% most abundant miRNA in discovery cohort
miR-451a	yes	yes
miR-486-5p	yes	yes
miR-92a-3p	yes	yes
miR-423-5p	yes	yes
miR-24-3p	no	no
miR-320a-3p	no	yes
miR-146a-5p	no	yes
miR-22-3p	yes	yes
miR-23a-3p	no	no
miR-22-3p	yes	yes
	6/10 miRNAs	8/10 miRNAs
urine
top 10 most abundant miRNA in Godoy et al (mirbase_v22)	miRNA present in top 10% most abundant miRNA in discovery cohort	miRNA present in top 25% most abundant miRNA in discovery cohort
miR-10b-5p	yes	yes
miR-30a-5p	yes	yes
miR-10a-5p	yes	yes
miR-99a-5p	no	no
miR-30d-5p	yes	yes
miR-99b-5p	no	no
miR-125b-5p	no	no
miR-92a-3p	no	yes
miR-26a-5p	no	yes
miR-30c-5p	yes	yes
	5/10 miRNAs	7/10 miRNAs
